# Wrong but useful: *Bombyx* silkworm W chromosome assemblies are flawed but still capture strongly reduced diversity of repetitive DNA

**DOI:** 10.64898/2026.07.21.739781

**Authors:** Martina Dalíková, James R. Walters

## Abstract

Degenerate sex chromosomes (*e.g.,* the Y or W) remain among the most difficult regions of eukaryotic genomes to assemble because they are highly repetitive and structurally complex. While many recent lepidopteran genome assemblies contain W chromosome scaffolds, the accuracy and consistency of these assemblies remain uncertain, due to lack of replication within species. However, the silkworm moth *Bombyx mori* is an exception, with numerous independent W chromosome assemblies currently available. We compared six independent long-read W chromosome assemblies, which proved to be highly inconsistent in structure, even among nominally identical genotypes. In contrast, autosomes and the Z chromosome were highly concordant among these assemblies, indicating that current assemblies remain unreliable for resolving W chromosome structure. Additionally, we analyzed repetitive DNA content across the genome. First, we combined assembly- and read-based repeat-discovery methods to generate a comprehensive and curated *Bombyx* repeat library, which we make publicly available. Assessing repeat content and diversity, we find that the W chromosome is comprised almost entirely of repetitive DNA but that the richness and divergence of W repeats are substantially reduced compared to the remainder of the genome. This reduced diversity, initially inferred from assemblies, is confirmed by direct analysis of PacBio HiFi sequencing reads partitioned by chromosome. We also demonstrate that the *B. mori* p50ma genome assembly (the current NCBI RefSeq assembly) carries a W chromosome and mitochondrial genome introgressed from *B. mandarina*. This discovery provided an opportunity to investigate patterns of divergence between closely related W haplotypes, revealing substantially more rapid turnover of repeat content on the W than elsewhere in the genome. Together, our results show that current W chromosome assemblies, although structurally flawed, nevertheless capture robust biological patterns of repeat diversity and support the hypothesis that rapid repeat turnover, rather than frequent chromosome replacement, may underlie the apparent lack of W chromosome homology across Lepidoptera.
