## Supplemental Table 1: Mitochondrial accessions for "Wrong but useful: *Bombyx* silkworm W chromosome assemblies are flawed but still capture strongly reduced diversity of repetitive DNA"

### Sheet: Sheet1
GenBank Accession	Taxon
NC_003395.1	mandarina
OK358669.1	mandarina
OK358668.1	mandarina
OK358667.1	mandarina
OK358666.1	mandarina
MZ982840.1	mandarina
MK251840.1	mandarina
MK251839.1	mandarina
MK251838.1	mandarina
MK246424.1	mandarina
MK246423.1	mandarina
FJ384796.1	mandarina
KT589976.1	mandarina
PQ679927.1	mandarina
PQ679926.1	mandarina
MG604734.1	mandarina
OK589865.1	mandarina
OK589864.1	mandarina
OK413668.1	mandarina
OK323380.1	mandarina
MW158383.1	mandarina
MW960642.1	mandarina
MW960641.1	mandarina
MW960640.1	mandarina
MW960639.1	mandarina
MZ054176.1	mandarina
GU966629.1	mandarina
GU966631.1	mandarina
GU966621.1	mandarina
GU966627.1	mandarina
GU966619.1	mandarina
GU966616.1	mandarina
GU966606.1	mandarina
GU966598.1	mandarina
GU966597.1	mandarina
GU966593.1	mandarina
GU966592.1	mandarina
GU966591.1	mandarina
MW551562.1	mori
CM111111.1	mori
PQ329533.1	mori
PQ329532.1	mori
PQ329531.1	mori
PQ329530.1	mori
PQ329529.1	mori
PQ329528.1	mori
PQ329527.1	mori
PQ329526.1	mori
PQ329525.1	mori
PQ329524.1	mori
PQ329523.1	mori
PQ329522.1	mori
PQ329521.1	mori
PQ329520.1	mori
PQ329519.1	mori
PQ329518.1	mori
PP999435.1	mori
PP999434.1	mori
PP999433.1	mori
PP999432.1	mori
PP999431.1	mori
PP999430.1	mori
PP999429.1	mori
PP999428.1	mori
PP999427.1	mori
PP999426.1	mori
PP999425.1	mori
PP999424.1	mori
PP999423.1	mori
PP999422.1	mori
PP999421.1	mori
PP999420.1	mori
PP999419.1	mori
PP999418.1	mori
PP999417.1	mori
PP999416.1	mori
PP999415.1	mori
PP999414.1	mori
PP999413.1	mori
PP999412.1	mori
PP999411.1	mori
PP999410.1	mori
PP999409.1	mori
PP999408.1	mori
PP999407.1	mori
PP999406.1	mori
PP999405.1	mori
PP999404.1	mori
PP999403.1	mori
PP999402.1	mori
PP999401.1	mori
PP999400.1	mori
PP999399.1	mori
PP999398.1	mori
PP999397.1	mori
PP999396.1	mori
PP999395.1	mori
PP999394.1	mori
PP999393.1	mori
PP999392.1	mori
PP999391.1	mori
PP999390.1	mori
PP999389.1	mori
PP999388.1	mori
PP999387.1	mori
PP999386.1	mori
PP999385.1	mori
PP999384.1	mori
PP999383.1	mori
PP999382.1	mori
PP999381.1	mori
PP999380.1	mori
PP999379.1	mori
PP999378.1	mori
PP999377.1	mori
PP999376.1	mori
PP999375.1	mori
PP999374.1	mori
PP999373.1	mori
PP999372.1	mori
PP999371.1	mori
PP999370.1	mori
PP999369.1	mori
PP999368.1	mori
PP999367.1	mori
PP999366.1	mori
PP999365.1	mori
PP999364.1	mori
PP999363.1	mori
PP999362.1	mori
PP999361.1	mori
PP999360.1	mori
PP999359.1	mori
PP999358.1	mori
PP999357.1	mori
PP999356.1	mori
PP999355.1	mori
PP999354.1	mori
PP999353.1	mori
PP999352.1	mori
PP999351.1	mori
PP999350.1	mori
PP999349.1	mori
PP999348.1	mori
PP999347.1	mori
PP999346.1	mori
PP999345.1	mori
PP999344.1	mori
PP999343.1	mori
PP999342.1	mori
PP999341.1	mori
PP999340.1	mori
PP999339.1	mori
PP999338.1	mori
PP999337.1	mori
PP999336.1	mori
PP995134.1	mori
PP995133.1	mori
PP995132.1	mori
PP995131.1	mori
PP995130.1	mori
PP995129.1	mori
PP995128.1	mori
PP995127.1	mori
PP995126.1	mori
PP995125.1	mori
PP995124.1	mori
PP995123.1	mori
PP995122.1	mori
PP995121.1	mori
PP995120.1	mori
PP995119.1	mori
PP995118.1	mori
PP995117.1	mori
PP995116.1	mori
PP995115.1	mori
PP995114.1	mori
PP995113.1	mori
PP995112.1	mori
PP995111.1	mori
PP995110.1	mori
PP995109.1	mori
PP995108.1	mori
PP995107.1	mori
PP995106.1	mori
PP995105.1	mori
PP995104.1	mori
PP995103.1	mori
PP995102.1	mori
PP995101.1	mori
PP995100.1	mori
PP995099.1	mori
PP995098.1	mori
PP995097.1	mori
PP995096.1	mori
PP995095.1	mori
PP995094.1	mori
PP995093.1	mori
PP995092.1	mori
PP995091.1	mori
PP995090.1	mori
PP995089.1	mori
PP995088.1	mori
PP995087.1	mori
PP995086.1	mori
PP995085.1	mori
PP995084.1	mori
PP995083.1	mori
PP995082.1	mori
PP995081.1	mori
PP995080.1	mori
PP995079.1	mori
PP995078.1	mori
PP995077.1	mori
PP995076.1	mori
PP995075.1	mori
PP995074.1	mori
PP995073.1	mori
PP995072.1	mori
PP995071.1	mori
PP995070.1	mori
PP995069.1	mori
PP995068.1	mori
PP995067.1	mori
PP995066.1	mori
PP995065.1	mori
PP995064.1	mori
PP995063.1	mori
PP995062.1	mori
PP995061.1	mori
PP995060.1	mori
PP995059.1	mori
PP995058.1	mori
PP995057.1	mori
PP995056.1	mori
PP995055.1	mori
PP995054.1	mori
PP995053.1	mori
PP995052.1	mori
PP995051.1	mori
PP995050.1	mori
PP995049.1	mori
PP995048.1	mori
PP995047.1	mori
PP995046.1	mori
PP995045.1	mori
PP995044.1	mori
PP995043.1	mori
PP995042.1	mori
PP995041.1	mori
PP995040.1	mori
PP995039.1	mori
PP995038.1	mori
PP995037.1	mori
PP995036.1	mori
PP995035.1	mori
PP993683.1	mori
PP993682.1	mori
PP993681.1	mori
PP993680.1	mori
PP993679.1	mori
PP993678.1	mori
PP993677.1	mori
PP993676.1	mori
PP993675.1	mori
PP993674.1	mori
PP993673.1	mori
PP993672.1	mori
PP993671.1	mori
PP993670.1	mori
PP993669.1	mori
PP993668.1	mori
PP993667.1	mori
PP993666.1	mori
PP993665.1	mori
PP993664.1	mori
PP993663.1	mori
PP993662.1	mori
PP993661.1	mori
PP993660.1	mori
PP993659.1	mori
PP993658.1	mori
PP993657.1	mori
PP993656.1	mori
PP993655.1	mori
PP993654.1	mori
PP993653.1	mori
PP993652.1	mori
PP993651.1	mori
PP993650.1	mori
PP993649.1	mori
PP993648.1	mori
PP993647.1	mori
PP993646.1	mori
PP993645.1	mori
PP993644.1	mori
PP993643.1	mori
PP993642.1	mori
PP993641.1	mori
PP993640.1	mori
PP993639.1	mori
PP993638.1	mori
PP993637.1	mori
PP993636.1	mori
PP993635.1	mori
PP993634.1	mori
PP993633.1	mori
PP993632.1	mori
PP993631.1	mori
PP993630.1	mori
PP993629.1	mori
PP993628.1	mori
PP993627.1	mori
PP993626.1	mori
PP993625.1	mori
PP993624.1	mori
PP993623.1	mori
PP993622.1	mori
PP993621.1	mori
PP993620.1	mori
PP993619.1	mori
PP993618.1	mori
PP993617.1	mori
PP993616.1	mori
PP993615.1	mori
PP993614.1	mori
PP993613.1	mori
PP993612.1	mori
PP993611.1	mori
PP993610.1	mori
PP993609.1	mori
PP993608.1	mori
PP993607.1	mori
PP993606.1	mori
PP993605.1	mori
PP993604.1	mori
PQ042374.1	mori
PQ042373.1	mori
PQ042372.1	mori
PQ042371.1	mori
PQ042370.1	mori
PQ042369.1	mori
PQ042368.1	mori
PQ042367.1	mori
PQ042366.1	mori
PQ042365.1	mori
PQ042364.1	mori
PQ042363.1	mori
PQ042362.1	mori
PQ042361.1	mori
PQ042360.1	mori
PQ042359.1	mori
PQ042358.1	mori
PQ042357.1	mori
PQ042356.1	mori
PQ042355.1	mori
PQ042354.1	mori
PQ042353.1	mori
PQ042352.1	mori
PQ042351.1	mori
PQ042350.1	mori
PQ042349.1	mori
PQ042348.1	mori
PQ042347.1	mori
PQ042346.1	mori
PQ042345.1	mori
PQ042344.1	mori
PQ042343.1	mori
PQ042342.1	mori
PQ042341.1	mori
PQ042340.1	mori
PQ042339.1	mori
PQ042338.1	mori
PQ042337.1	mori
PQ042336.1	mori
PQ042335.1	mori
PQ042334.1	mori
PQ042333.1	mori
PQ042332.1	mori
PQ042331.1	mori
PQ042330.1	mori
PQ042329.1	mori
PQ042328.1	mori
PQ042327.1	mori
PQ042326.1	mori
PQ042325.1	mori
PQ042324.1	mori
PQ042323.1	mori
PQ042322.1	mori
PQ042321.1	mori
PQ042320.1	mori
PQ042319.1	mori
PQ042318.1	mori
PQ042317.1	mori
PQ042316.1	mori
PQ042315.1	mori
PQ042314.1	mori
PQ042313.1	mori
PQ042312.1	mori
PQ042311.1	mori
PQ042310.1	mori
PQ042309.1	mori
PQ042308.1	mori
PQ042307.1	mori
PQ042306.1	mori
PQ042305.1	mori
PQ042304.1	mori
PQ042303.1	mori
PQ042302.1	mori
PQ042301.1	mori
PQ042300.1	mori
PQ042299.1	mori
PQ042298.1	mori
PQ042297.1	mori
PQ042296.1	mori
PQ042295.1	mori
PQ042294.1	mori
PQ042293.1	mori
PQ042292.1	mori
PQ042291.1	mori
PQ042290.1	mori
PQ042289.1	mori
PQ042288.1	mori
PQ042287.1	mori
PQ042286.1	mori
PQ042285.1	mori
PQ042284.1	mori
PQ042283.1	mori
PQ042282.1	mori
PQ042281.1	mori
PQ042280.1	mori
PQ042279.1	mori
PQ042278.1	mori
PQ042277.1	mori
PQ042276.1	mori
PQ042275.1	mori
PQ042274.1	mori
PQ042273.1	mori
PQ042272.1	mori
PQ042271.1	mori
PQ042270.1	mori
PQ042269.1	mori
PQ042268.1	mori
PQ042267.1	mori
PQ042266.1	mori
PQ042265.1	mori
PQ042264.1	mori
PQ042263.1	mori
PQ042262.1	mori
PQ042261.1	mori
PQ042260.1	mori
PQ042259.1	mori
PQ042258.1	mori
PQ042257.1	mori
PQ042256.1	mori
PQ042255.1	mori
PQ042254.1	mori
PQ042253.1	mori
PQ042252.1	mori
PQ042251.1	mori
PQ042250.1	mori
PQ042249.1	mori
PQ042248.1	mori
PQ042247.1	mori
PQ042246.1	mori
PQ042245.1	mori
PQ042244.1	mori
PQ042243.1	mori
PQ042242.1	mori
PQ042241.1	mori
PQ042240.1	mori
PQ042239.1	mori
PQ042238.1	mori
PQ042237.1	mori
PQ042236.1	mori
PQ042235.1	mori
PQ042234.1	mori
PQ042233.1	mori
PQ042232.1	mori
PQ042231.1	mori
PQ042230.1	mori
PQ042229.1	mori
PQ042228.1	mori
PQ042227.1	mori
PQ042226.1	mori
PQ042225.1	mori
PQ042224.1	mori
PQ042223.1	mori
PQ042222.1	mori
PQ042221.1	mori
PQ042220.1	mori
PQ042219.1	mori
PQ042218.1	mori
PQ042217.1	mori
PQ042216.1	mori
PQ042215.1	mori
PQ042214.1	mori
PQ042213.1	mori
PQ042212.1	mori
PQ042211.1	mori
PQ042210.1	mori
PQ042209.1	mori
PQ042208.1	mori
PQ042207.1	mori
PQ042206.1	mori
PQ042205.1	mori
PQ042204.1	mori
PQ042203.1	mori
PQ042202.1	mori
PQ042201.1	mori
PQ042200.1	mori
PQ042199.1	mori
PQ042198.1	mori
PQ042197.1	mori
PQ042196.1	mori
PQ042195.1	mori
PQ042194.1	mori
PQ042193.1	mori
PQ042192.1	mori
PQ042191.1	mori
PQ042190.1	mori
PQ042189.1	mori
PQ042188.1	mori
PQ042187.1	mori
PQ042186.1	mori
PQ042185.1	mori
PQ042184.1	mori
PQ042183.1	mori
PQ042182.1	mori
PQ042181.1	mori
PQ042180.1	mori
PQ042179.1	mori
PQ042178.1	mori
PQ042177.1	mori
PQ042176.1	mori
PQ042175.1	mori
PQ042174.1	mori
PQ042173.1	mori
PQ042172.1	mori
PQ042171.1	mori
PQ042170.1	mori
PQ042169.1	mori
PQ042168.1	mori
PQ042167.1	mori
PQ042166.1	mori
PQ042165.1	mori
PQ042164.1	mori
PQ042163.1	mori
PQ042162.1	mori
PQ042161.1	mori
PQ042160.1	mori
PQ042159.1	mori
PQ042158.1	mori
PQ042157.1	mori
PQ042156.1	mori
PQ042155.1	mori
PQ042154.1	mori
PQ042153.1	mori
PQ042152.1	mori
PQ042151.1	mori
PQ042150.1	mori
PQ042149.1	mori
PQ042148.1	mori
PQ042147.1	mori
PQ042146.1	mori
PQ042145.1	mori
PQ042144.1	mori
PQ042143.1	mori
PQ042142.1	mori
PQ042141.1	mori
PQ042140.1	mori
PQ042139.1	mori
PQ042138.1	mori
PQ042137.1	mori
PQ042136.1	mori
PQ042135.1	mori
PQ042134.1	mori
PQ042133.1	mori
PQ042132.1	mori
PQ042131.1	mori
PQ042130.1	mori
PQ042129.1	mori
PQ042128.1	mori
PQ042127.1	mori
PQ042126.1	mori
PQ042125.1	mori
PQ042124.1	mori
PQ042123.1	mori
PQ042122.1	mori
PQ042121.1	mori
PQ042120.1	mori
PQ042119.1	mori
PQ042118.1	mori
PQ042117.1	mori
PQ042116.1	mori
PQ042115.1	mori
PQ042114.1	mori
PQ042113.1	mori
PQ042112.1	mori
PQ042111.1	mori
PQ042110.1	mori
PQ042109.1	mori
PQ042108.1	mori
PQ042107.1	mori
PQ042106.1	mori
PQ042105.1	mori
PQ042104.1	mori
PQ042103.1	mori
PQ042102.1	mori
PQ042101.1	mori
PQ042100.1	mori
PQ042099.1	mori
PQ042098.1	mori
PQ042097.1	mori
PQ042096.1	mori
PQ042095.1	mori
PQ042094.1	mori
PQ042093.1	mori
PQ042092.1	mori
PQ042091.1	mori
PQ042090.1	mori
PQ042089.1	mori
PQ042088.1	mori
PQ042087.1	mori
PQ042086.1	mori
PQ042085.1	mori
PQ042084.1	mori
PQ042083.1	mori
PQ042082.1	mori
PQ042081.1	mori
PQ042080.1	mori
PQ042079.1	mori
PQ042078.1	mori
PQ042077.1	mori
PQ042076.1	mori
PQ042075.1	mori
PQ042074.1	mori
PQ042073.1	mori
PQ042072.1	mori
PQ042071.1	mori
PQ042070.1	mori
PQ042069.1	mori
PQ042068.1	mori
PQ042067.1	mori
PQ042066.1	mori
PQ042065.1	mori
PQ042064.1	mori
PQ042063.1	mori
PQ042062.1	mori
PQ042061.1	mori
PQ042060.1	mori
PQ042059.1	mori
PQ042058.1	mori
PQ042057.1	mori
PQ042056.1	mori
PQ042055.1	mori
PQ042054.1	mori
PQ042053.1	mori
PQ042052.1	mori
PQ042051.1	mori
PQ042050.1	mori
PQ042049.1	mori
PQ042048.1	mori
PQ042047.1	mori
PQ042046.1	mori
PQ042045.1	mori
PQ042044.1	mori
PQ042043.1	mori
PQ015587.1	mori
PQ015586.1	mori
PQ015585.1	mori
PQ015584.1	mori
PQ015583.1	mori
PQ015582.1	mori
PQ015581.1	mori
PQ015580.1	mori
PQ015579.1	mori
PQ015578.1	mori
PQ015577.1	mori
PQ015576.1	mori
PQ015575.1	mori
PQ015574.1	mori
PQ015573.1	mori
PQ015572.1	mori
PQ015571.1	mori
PQ015570.1	mori
PQ015569.1	mori
PQ015568.1	mori
PQ015567.1	mori
PQ015566.1	mori
PQ015565.1	mori
PQ015564.1	mori
PQ015563.1	mori
PQ015562.1	mori
PQ015561.1	mori
PQ015560.1	mori
PQ015559.1	mori
PQ015558.1	mori
PQ015557.1	mori
PQ015556.1	mori
PQ015555.1	mori
PQ015554.1	mori
PQ015553.1	mori
PQ015552.1	mori
PQ015551.1	mori
PQ015550.1	mori
PQ015549.1	mori
PQ015548.1	mori
PQ015547.1	mori
PQ015546.1	mori
PQ015545.1	mori
PQ015544.1	mori
PQ015543.1	mori
PQ015542.1	mori
PQ015541.1	mori
PQ015540.1	mori
PQ015539.1	mori
PQ015538.1	mori
PQ015537.1	mori
PQ015536.1	mori
PQ015535.1	mori
PQ015534.1	mori
PQ015533.1	mori
PQ015532.1	mori
PQ015531.1	mori
PQ015530.1	mori
PQ015529.1	mori
PQ015528.1	mori
PQ015527.1	mori
PQ015526.1	mori
PQ015525.1	mori
PQ015524.1	mori
PQ015523.1	mori
PQ015522.1	mori
PQ015521.1	mori
PQ015520.1	mori
PQ015519.1	mori
PQ015518.1	mori
PQ015517.1	mori
PQ015516.1	mori
PQ015515.1	mori
PQ015514.1	mori
PQ015513.1	mori
PQ015512.1	mori
PQ015511.1	mori
PQ015510.1	mori
PQ015509.1	mori
PQ015508.1	mori
PQ015507.1	mori
PQ015506.1	mori
PQ015505.1	mori
PQ015504.1	mori
PQ015503.1	mori
PQ015502.1	mori
PQ015501.1	mori
PQ015500.1	mori
PQ015499.1	mori
PQ015498.1	mori
PQ015497.1	mori
PQ015496.1	mori
PQ015495.1	mori
PQ015494.1	mori
PQ015493.1	mori
PQ015492.1	mori
PQ015491.1	mori
PQ015490.1	mori
PQ015489.1	mori
PQ015488.1	mori
PQ015487.1	mori
PQ015486.1	mori
PQ015485.1	mori
PQ015484.1	mori
PQ015483.1	mori
PQ015482.1	mori
PQ015481.1	mori
PQ015480.1	mori
PQ015479.1	mori
PQ015478.1	mori
PQ015477.1	mori
PQ015476.1	mori
PQ015475.1	mori
PQ015474.1	mori
PQ015473.1	mori
PQ015472.1	mori
PQ015471.1	mori
PQ015470.1	mori
PQ015469.1	mori
PQ015468.1	mori
PQ015467.1	mori
PQ015466.1	mori
PQ015465.1	mori
PQ015464.1	mori
PQ015463.1	mori
PQ015462.1	mori
PQ015461.1	mori
PQ015460.1	mori
PQ015459.1	mori
PQ015458.1	mori
PQ015457.1	mori
PQ015456.1	mori
PQ015455.1	mori
PQ015454.1	mori
PQ015453.1	mori
PQ015452.1	mori
PQ015451.1	mori
PQ015450.1	mori
PQ015449.1	mori
PQ015448.1	mori
PQ015447.1	mori
PQ015446.1	mori
PQ015445.1	mori
PQ015444.1	mori
PQ015443.1	mori
PQ015442.1	mori
PQ015441.1	mori
PQ015440.1	mori
PQ015439.1	mori
PQ015438.1	mori
PQ015437.1	mori
PQ015436.1	mori
PQ015435.1	mori
PQ015434.1	mori
PQ015433.1	mori
PQ015432.1	mori
PQ015431.1	mori
PQ015430.1	mori
PQ015429.1	mori
PQ015428.1	mori
PQ015427.1	mori
PQ015426.1	mori
PQ015425.1	mori
PQ015424.1	mori
PQ015423.1	mori
PQ015422.1	mori
PQ015421.1	mori
PQ015420.1	mori
PQ015419.1	mori
PQ015418.1	mori
PQ015417.1	mori
PQ015416.1	mori
PQ015415.1	mori
PQ015414.1	mori
PQ015413.1	mori
PQ015412.1	mori
PQ015411.1	mori
PQ015410.1	mori
PQ015409.1	mori
PQ015408.1	mori
PQ015407.1	mori
PQ015406.1	mori
PQ015405.1	mori
PQ015404.1	mori
PQ015403.1	mori
PQ015402.1	mori
PQ015401.1	mori
PQ015400.1	mori
PQ015399.1	mori
PQ015398.1	mori
PQ015397.1	mori
PQ015396.1	mori
PQ015395.1	mori
PQ015394.1	mori
PQ014579.1	mori
PQ014578.1	mori
PQ014577.1	mori
PQ014576.1	mori
PQ014575.1	mori
PQ014574.1	mori
PQ014573.1	mori
PQ014572.1	mori
PQ014571.1	mori
PQ014570.1	mori
PQ014569.1	mori
PQ014568.1	mori
PQ014567.1	mori
PQ014566.1	mori
PQ014565.1	mori
PQ014564.1	mori
PQ014563.1	mori
PQ014562.1	mori
PQ014561.1	mori
PQ014560.1	mori
PQ014559.1	mori
PQ014558.1	mori
PQ014557.1	mori
PQ014556.1	mori
PQ014555.1	mori
PQ014554.1	mori
PQ014553.1	mori
PQ014552.1	mori
PQ014551.1	mori
PQ014550.1	mori
PQ014549.1	mori
PQ014548.1	mori
PQ014547.1	mori
PQ014546.1	mori
PQ014545.1	mori
PQ014544.1	mori
PQ014543.1	mori
PQ014542.1	mori
PQ014541.1	mori
PQ014540.1	mori
PQ014539.1	mori
PQ014538.1	mori
PQ014537.1	mori
PQ014536.1	mori
PQ014535.1	mori
PQ014534.1	mori
PQ014533.1	mori
PQ014532.1	mori
PQ014531.1	mori
PQ014530.1	mori
PQ014529.1	mori
PQ014528.1	mori
PQ014527.1	mori
PQ014526.1	mori
PQ014525.1	mori
PQ014524.1	mori
PQ014523.1	mori
PQ014522.1	mori
PQ014521.1	mori
PQ014520.1	mori
PQ014519.1	mori
PQ014518.1	mori
PQ014517.1	mori
PQ014516.1	mori
PQ014515.1	mori
PQ014514.1	mori
PQ014513.1	mori
PQ014512.1	mori
PQ014511.1	mori
PQ014510.1	mori
PQ014509.1	mori
PQ014508.1	mori
PQ014507.1	mori
PQ014506.1	mori
PQ014505.1	mori
PQ014504.1	mori
PQ014503.1	mori
PQ014502.1	mori
PQ014501.1	mori
PQ014500.1	mori
PQ014499.1	mori
PQ014498.1	mori
PQ014496.1	mori
PQ014495.1	mori
PQ014494.1	mori
PQ014493.1	mori
PQ014492.1	mori
PQ014491.1	mori
PQ014490.1	mori
PQ014489.1	mori
PQ014488.1	mori
PQ014487.1	mori
PQ014486.1	mori
PQ014485.1	mori
PQ014484.1	mori
PQ014483.1	mori
PQ014482.1	mori
PQ014481.1	mori
PQ014480.1	mori
PP993788.1	mori
PP993787.1	mori
PP993786.1	mori
PP993785.1	mori
PP993784.1	mori
PP993783.1	mori
PP993782.1	mori
PP993781.1	mori
PP993780.1	mori
PP993779.1	mori
PP993778.1	mori
PP993777.1	mori
PP993776.1	mori
PP993775.1	mori
PP993774.1	mori
PP993773.1	mori
PP993772.1	mori
PP993771.1	mori
PP993770.1	mori
PP993769.1	mori
PP993768.1	mori
PP993767.1	mori
PP993766.1	mori
PP993765.1	mori
PP993764.1	mori
PP993763.1	mori
PP993762.1	mori
PP993761.1	mori
PP993760.1	mori
PP993759.1	mori
PP993758.1	mori
PP993757.1	mori
PP993756.1	mori
PP993755.1	mori
PP993754.1	mori
PP993753.1	mori
PP993752.1	mori
PP993751.1	mori
PP993750.1	mori
PP993749.1	mori
PP993748.1	mori
PP993747.1	mori
PP993746.1	mori
PP993745.1	mori
PP993744.1	mori
PP993743.1	mori
PP993742.1	mori
PP993741.1	mori
PP993740.1	mori
PP993739.1	mori
PP993738.1	mori
PP993737.1	mori
PP993736.1	mori
PP993735.1	mori
PP993734.1	mori
PP993733.1	mori
PP993732.1	mori
PP993731.1	mori
PP993730.1	mori
PP993729.1	mori
PP993728.1	mori
PP993727.1	mori
PP993726.1	mori
PP993725.1	mori
PP993724.1	mori
PP993723.1	mori
PP993722.1	mori
PP993721.1	mori
PP993720.1	mori
PP993719.1	mori
PP993718.1	mori
PP993717.1	mori
PP993716.1	mori
PP993715.1	mori
PP993714.1	mori
PP993713.1	mori
PP993712.1	mori
PP993711.1	mori
PP993710.1	mori
PP993709.1	mori
PP993708.1	mori
PP993707.1	mori
PP993706.1	mori
PP993705.1	mori
PP993704.1	mori
PP993703.1	mori
PP993702.1	mori
PP993701.1	mori
PP993700.1	mori
PP993699.1	mori
PP993698.1	mori
PP993697.1	mori
PP993696.1	mori
PP993695.1	mori
PP993694.1	mori
PP993693.1	mori
PP993692.1	mori
PP993691.1	mori
PP993690.1	mori
PP993689.1	mori
PP993688.1	mori
PP993687.1	mori
PP993686.1	mori
PP993685.1	mori
PP993684.1	mori
PP972220.1	mori
PP972219.1	mori
PP972218.1	mori
PP972217.1	mori
MW158386.1	mori
MW158385.1	mori
MW158384.1	mori
MW158382.1	mori
MW158380.1	mori
MW158379.1	mori
MW158378.1	mori
MW158377.1	mori
MW158375.1	mori
MW158374.1	mori
MW158373.1	mori
MW158372.1	mori
MW158370.1	mori
MW158369.1	mori
ON310877.1	mori
ON310876.1	mori
ON310875.1	mori
ON310874.1	mori
ON310873.1	mori
ON310872.1	mori
ON310871.1	mori
ON310870.1	mori
ON310869.1	mori
ON310868.1	mori
MK295813.1	mori
MK295812.1	mori
MK295811.1	mori
MK295810.1	mori
MK295809.1	mori
MK295808.1	mori
MK295807.1	mori
MK251837.1	mori
MK246425.1	mori
MN103530.1	mori
MN027269.1	mori
MK613835.1	mori
MG797555.1	mori
KP729110.1	mori
AY048187.1	mori
KM875545.1	mori
KP313778.1	mori
KP192479.1	mori
KP192478.1	mori
KP244370.1	mori
KM279431.1	mori
PQ014497.1	mori
NC_002355.1	mori
OK323379.1	mori
OK358665.1	mori
OK358664.1	mori
OK358663.1	mori
OK358662.1	mori
OK358661.1	mori
OK358660.1	mori
OK358659.1	mori
OK358658.1	mori
OK358657.1	mori
OK358656.1	mori
OK358655.1	mori
OK358654.1	mori
OK358653.1	mori
OK358652.1	mori
OK358651.1	mori
OK358650.1	mori
OK358649.1	mori
OK358648.1	mori
OK358647.1	mori
OK358646.1	mori
OK358644.1	mori
OK358643.1	mori
OK358642.1	mori
OK358641.1	mori
OK358640.1	mori
OK358639.1	mori
OK358638.1	mori
OK358637.1	mori
OK358636.1	mori
OK358645.1	mori
OK358635.1	mori
OK358634.1	mori
OK358633.1	mori
OK358632.1	mori
OK358631.1	mori
OK358630.1	mori
OK358629.1	mori
MW158381.1	mori
MW158376.1	mori
MW158371.1	mori
MK295814.1	mori
AF149768.1	mori
GU966630.1	mori
GU966628.1	mori
GU966626.1	mori
GU966625.1	mori
GU966624.1	mori
GU966623.1	mori
GU966622.1	mori
GU966620.1	mori
GU966618.1	mori
GU966617.1	mori
GU966615.1	mori
GU966614.1	mori
GU966613.1	mori
GU966612.1	mori
GU966611.1	mori
GU966610.1	mori
GU966609.1	mori
GU966608.1	mori
GU966607.1	mori
GU966605.1	mori
GU966604.1	mori
GU966603.1	mori
GU966602.1	mori
GU966601.1	mori
GU966600.1	mori
GU966599.1	mori
GU966596.1	mori
GU966595.1	mori
GU966594.1	mori
KM347743.1	mori
